# A non-canonical role of somatic CYCLIN D/CYD-1 in oogenesis and reproductive aging, dependent on the FOXO/DAF-16 activation state

**DOI:** 10.1101/2023.12.09.570929

**Authors:** Umanshi Rautela, Gautam Chandra Sarkar, Ayushi Chaudhary, Debalina Chatterjee, Mohtashim Rosh, Aneeshkumar G. Arimbasseri, Arnab Mukhopadhyay

**Affiliations:** Molecular Aging Laboratory, National Institute of Immunology, Aruna Asaf Ali Marg, New Delhi 110067, India; Molecular Genetics Laboratory, National Institute of Immunology, Aruna Asaf Ali Marg, New Delhi 110067, India; Current address: Department of Pediatrics, Washington University School of Medicine, St. Louis, MO, USA

**Keywords:** Cyclin D/CYD-1, FOXO/DAF-16, insulin signaling, pachytene arrest, germ line, somatic gonad

## Abstract

For the optimal survival of a species, an organism coordinates its reproductive decisions with the nutrient availability of its niche. Thus, nutrient-sensing pathways like insulin-IGF-1 signaling (IIS) play an important role in modulating cell division, oogenesis, and reproductive aging. Lowering of the IIS leads to the activation of the downstream FOXO transcription factor (TF) DAF-16 in *Caenorhabditis elegans* which promotes oocyte quality and delays reproductive aging. However, less is known about how the IIS axis responds to changes in cell cycle proteins, particularly in the somatic tissues. Here, we show a new aspect of the regulation of the germline by this nutrient-sensing axis. First, we show that the canonical G1-S cyclin, *cyclin D*/*cyd-1*, regulates reproductive aging from the uterine tissue of wild-type worms. Then, we show that knocking down *cyd-1* in the uterine tissue of an IIS receptor mutant arrests oogenesis at the pachytene stage of meiosis-1 in a FOXO/DAF-16-dependent manner. We find that activated FOXO/DAF-16 destroys the somatic gonad tissues like the sheath cells, and transcriptionally prevents the spermatogenesis-to-oogenesis switch to orchestrate this arrest. Deleting FOXO/DAF-16 releases the arrest and restores the somatic gonad but leads to the production of poor-quality oocytes. Together, our study reveals the unrecognized cell non-autonomous interaction of CYD-1 and FOXO/DAF-16 in reproductive aging and the regulation of oogenesis.
