## Supplementary material for "A non-canonical role of somatic CYCLIN D/CYD-1 in oogenesis and reproductive aging, dependent on the FOXO/DAF-16 activation state": Table S3

### Sheet: Table 3
	baseMean	log2FoldChange	lfcSE	stat	pvalue	padj	symbol
WBGene00044379	33.0155	5.77969	1.13713	5.08271	3.72e-07	0.000302104	ifas-1
WBGene00086560	501.107	5.72504	1.07466	5.3273	9.97e-08	0.000120934	ZK355.8
WBGene00022713	729.03	4.90329	1.27591	3.84297	0.000121556	0.0159036	ZK355.3
WBGene00271815	525.304	4.89141	1.13201	4.32098	1.55e-05	0.00493573	K04A8.21
WBGene00007132	51.8358	3.25783	0.892915	3.64854	0.000263739	0.0227071	pals-27
WBGene00014173	691.18	3.24938	0.453335	7.16773	7.63e-13	3.39e-09	ZK970.7
WBGene00012947	152.664	2.74593	0.486551	5.64366	1.66e-08	2.78e-05	Y47H9C.1
WBGene00050906	996.052	2.59595	0.771584	3.36444	0.000767002	0.0372205	F20E11.17
WBGene00012727	3489.34	2.45431	0.492629	4.98207	6.29e-07	0.000381599	Y39G8B.7
WBGene00009061	233.445	2.25812	0.558375	4.0441	5.25e-05	0.0100133	pals-14
WBGene00015227	113.064	2.21877	0.412381	5.3804	7.43e-08	9.92e-05	ddn-1
WBGene00021121	260.589	2.19111	0.371855	5.89237	3.81e-09	7.26e-06	W09G12.7
WBGene00013637	245.873	2.07784	0.316983	6.55507	5.56e-11	1.48e-07	Y105C5A.13
WBGene00021081	159.887	2.01191	0.391355	5.14089	2.73e-07	0.000260648	pals-33
WBGene00000781	1290.58	1.98638	0.283842	6.9982	2.59e-12	8.65e-09	cpr-1
WBGene00019279	76.0368	1.92228	0.376761	5.10213	3.36e-07	0.000298796	K01A2.4
WBGene00016845	143.992	1.82298	0.343926	5.30052	1.15e-07	0.000128417	C50F7.5
WBGene00015152	125.351	1.76677	0.444992	3.97033	7.18e-05	0.0126027	B0348.2
WBGene00015598	157.105	1.76485	0.477957	3.69249	0.000222072	0.0210181	fbxa-163
WBGene00003096	3223.82	1.71746	0.193005	8.8985	5.66e-19	7.55e-15	lys-7
WBGene00015225	148.341	1.5748	0.421012	3.74052	0.000183641	0.0189976	B0507.8
WBGene00018997	105.931	1.55429	0.393852	3.94638	7.93e-05	0.0132118	F57B9.3
WBGene00011672	53.033	1.51679	0.478109	3.17248	0.00151143	0.0477451	cyp-13A5
WBGene00020357	119.93	1.48875	0.424078	3.51056	0.000447158	0.0298726	T08E11.1
WBGene00194695	236.212	1.48489	0.235798	6.29728	3.03e-10	6.74e-07	B0462.5
WBGene00015602	84.638	1.38411	0.399471	3.46485	0.000530521	0.0321809	fbxa-158
WBGene00021791	1252.86	1.33808	0.438349	3.05255	0.00226904	0.0534046	Y51H7C.13
WBGene00010124	445.595	1.32853	0.282182	4.70805	2.5e-06	0.00128368	F55G11.4
WBGene00018345	127.487	1.27733	0.37428	3.41276	0.000643083	0.0339848	F42C5.3
WBGene00009215	407.568	1.21757	0.310353	3.92319	8.74e-05	0.0137194	thn-2
WBGene00003092	282.161	1.20606	0.340587	3.54113	0.000398419	0.0282763	lys-3
WBGene00007131	416.851	1.16262	0.36088	3.22163	0.00127463	0.0441816	pals-26
WBGene00007758	41.9196	1.14944	0.392785	2.92638	0.00342929	0.0594645	C27A7.8
WBGene00019665	43.3464	1.14903	0.387207	2.9675	0.00300236	0.0577828	K11H12.9
WBGene00012974	31.1055	1.14467	0.381831	2.99785	0.00271889	0.0562535	NA
WBGene00016923	79.0325	1.08513	0.367869	2.94978	0.00318005	0.0584495	C54F6.5
WBGene00018099	149.293	1.06328	0.307421	3.45871	0.000542765	0.032627	ztf-28
WBGene00013400	44.6186	1.04396	0.306937	3.40123	0.000670842	0.0349702	Y62H9A.12
WBGene00012551	571.19	1.03785	0.313817	3.30717	0.00094243	0.0399261	cec-7
WBGene00019792	305.588	1.03752	0.311241	3.33349	0.000857632	0.038597	M116.5
WBGene00013220	91.3419	1.0354	0.319033	3.24542	0.00117279	0.0428537	ctl-3
WBGene00022203	413.289	1.02282	0.342652	2.98502	0.00283558	0.0574216	Y73B3A.1
WBGene00021779	1007.03	0.994824	0.287333	3.46228	0.000535629	0.0323437	Y51H7C.1
WBGene00014947	35.2458	0.994637	0.263769	3.77086	0.000162687	0.0183392	NA
WBGene00016836	475.616	0.992585	0.307753	3.22527	0.00125855	0.0438519	C50F2.2
WBGene00019600	789.354	0.990873	0.319496	3.10137	0.00192631	0.0518008	rga-3
WBGene00018229	31.4119	0.986261	0.297563	3.31446	0.000918206	0.0397329	F40C5.2
WBGene00012700	235.89	0.981337	0.236164	4.15532	3.25e-05	0.00732068	Y39B6A.42
WBGene00013431	250.41	0.979538	0.304633	3.21547	0.00130231	0.0443245	ceh-92
WBGene00012972	803.158	0.978454	0.325539	3.00564	0.00265019	0.0557146	rsa-2
WBGene00011560	1585.47	0.978214	0.316275	3.09292	0.00198196	0.0520654	T07C4.3
WBGene00008145	280.013	0.975219	0.331106	2.94534	0.003226	0.0584495	set-5
WBGene00021465	174.625	0.974755	0.329509	2.95821	0.00309433	0.0580786	ekl-7
WBGene00012104	620.568	0.951206	0.274235	3.46857	0.000523227	0.0318834	sygl-1
WBGene00008003	251.246	0.943044	0.3074	3.06781	0.00215635	0.0531112	enu-3.2
WBGene00002228	1300.63	0.942112	0.315222	2.98872	0.00280144	0.057164	klp-18
WBGene00021192	509.866	0.934021	0.268114	3.48367	0.00049458	0.0307348	Y14H12B.2
WBGene00018010	341.106	0.932317	0.303874	3.0681	0.00215424	0.0531112	F33E11.2
WBGene00001016	604.099	0.92945	0.311753	2.98136	0.00286967	0.0575144	dna-2
WBGene00015816	156.941	0.927995	0.235419	3.94189	8.08e-05	0.0132118	C16A11.3
WBGene00004181	610.619	0.926947	0.302686	3.06241	0.00219564	0.0534046	pri-2
WBGene00011087	504.614	0.925904	0.30975	2.9892	0.00279706	0.057162	R07B7.2
WBGene00001856	2480.14	0.922241	0.270052	3.41504	0.000637717	0.0339848	hil-5
WBGene00020742	901.756	0.914657	0.277527	3.29575	0.000981608	0.0401195	T23H2.3
WBGene00002047	706.192	0.914555	0.306806	2.98089	0.0028741	0.0575144	icp-1
WBGene00022488	247.728	0.914147	0.292367	3.12672	0.00176771	0.0504061	orc-3
WBGene00001401	281.351	0.900814	0.215391	4.18223	2.89e-05	0.0071338	fbf-1
WBGene00004094	2164.35	0.898128	0.289186	3.10571	0.00189821	0.0514043	ppw-2
WBGene00001601	1443.34	0.897965	0.302889	2.96467	0.00303008	0.0579143	glh-4
WBGene00001686	1005.72	0.896588	0.305115	2.93853	0.00329778	0.0585224	gpd-4
WBGene00019715	646.408	0.893066	0.270681	3.29933	0.000969158	0.0401195	M01G5.1
WBGene00015098	107.229	0.887625	0.246511	3.60075	0.000317303	0.0254636	snpc-3.1
WBGene00001855	2530.84	0.887132	0.300807	2.94917	0.00318629	0.0584495	hil-4
WBGene00306069	68.5428	0.884885	0.276738	3.19756	0.00138596	0.0458031	NA
WBGene00001833	861.715	0.883225	0.301053	2.93378	0.0033486	0.0586445	hcp-6
WBGene00004798	9516.37	0.881703	0.271199	3.25113	0.00114947	0.0427291	sip-1
WBGene00004874	1839.21	0.878761	0.294857	2.9803	0.00287969	0.0575144	smc-4
WBGene00006571	961.703	0.874685	0.295461	2.96041	0.00307229	0.0579737	tim-1
WBGene00012095	453.294	0.873164	0.288774	3.02369	0.00249712	0.0547215	pssy-2
WBGene00013425	187.75	0.871098	0.263292	3.30848	0.000938038	0.0398666	ceh-91
WBGene00043056	146.402	0.870278	0.268817	3.23743	0.0012061	0.0432163	nfya-2
WBGene00021359	690.09	0.866125	0.263138	3.29152	0.000996479	0.040297	Y37E11AL.3
WBGene00008645	935.577	0.865767	0.27173	3.18612	0.00144193	0.047188	F10C2.4
WBGene00019940	2560.41	0.861126	0.280861	3.06603	0.00216925	0.0531167	npp-21
WBGene00255596	71.7752	0.859387	0.235689	3.64627	0.000266073	0.0227612	NA
WBGene00003224	256.566	0.852839	0.286196	2.97992	0.00288326	0.0575144	mes-6
WBGene00003917	333.501	0.851505	0.242822	3.5067	0.000453694	0.0298726	par-2
WBGene00013193	258.67	0.851044	0.268409	3.1707	0.00152071	0.0477451	Y54E2A.8
WBGene00012845	286.971	0.849298	0.288378	2.94508	0.00322867	0.0584495	set-24
WBGene00003134	396.14	0.847589	0.266688	3.17821	0.00148189	0.0476525	mat-3
WBGene00013651	39.0776	0.845578	0.288828	2.92762	0.00341568	0.0594293	Y105C5B.11
WBGene00007640	263.388	0.843934	0.262359	3.21672	0.00129664	0.0442635	pcmd-1
WBGene00004952	706.62	0.842684	0.271344	3.10559	0.00189901	0.0514043	spd-1
WBGene00002061	1921.84	0.842457	0.265829	3.16917	0.00152877	0.0477787	ife-3
WBGene00001832	1456.8	0.837877	0.27844	3.00918	0.00261954	0.0555246	hcp-4
WBGene00001683	1656.02	0.833042	0.268053	3.10775	0.00188516	0.0513417	gpd-1
WBGene00003367	1007.65	0.832563	0.25704	3.23903	0.00119936	0.0432163	mix-1
WBGene00020463	441.402	0.831445	0.277204	2.99939	0.00270517	0.0562313	cec-6
WBGene00020558	555.424	0.828508	0.279581	2.96339	0.00304274	0.0579143	T19B4.5
WBGene00013593	404.284	0.827939	0.26863	3.08208	0.00205559	0.0526427	Y87G2A.1
WBGene00013212	382.383	0.82161	0.254464	3.22879	0.00124317	0.043658	Y54G11A.1
WBGene00001860	1894.47	0.817998	0.280392	2.91733	0.00353039	0.0596852	him-1
WBGene00022310	529.986	0.817114	0.278513	2.93384	0.00334791	0.0586445	Y77E11A.7
WBGene00004093	1533.48	0.817036	0.277733	2.94181	0.00326301	0.0584495	ppw-1
WBGene00013445	477.892	0.816687	0.274578	2.97434	0.00293623	0.0577084	Y66D12A.19
WBGene00019842	387.687	0.814334	0.260358	3.12775	0.0017615	0.0503368	R02F11.4
WBGene00020978	83.6593	0.813999	0.236626	3.44002	0.000581661	0.0334581	W03B1.9
WBGene00000592	284.894	0.811189	0.264103	3.07148	0.00212999	0.0531112	coh-3
WBGene00021634	236.537	0.808471	0.257915	3.13464	0.00172067	0.0497502	rde-10
WBGene00003790	587.389	0.808137	0.276682	2.92082	0.00349112	0.0596852	npp-4
WBGene00003220	496.02	0.807961	0.273908	2.94975	0.00318028	0.0584495	mes-2
WBGene00016427	65.9524	0.80104	0.264676	3.0265	0.00247405	0.0546683	C34H4.5
WBGene00021269	103.192	0.797737	0.242318	3.29211	0.000994403	0.040297	Y23H5A.2
WBGene00012315	1321.21	0.796279	0.270338	2.94549	0.00322443	0.0584495	immt-2
WBGene00013209	602.517	0.796184	0.25142	3.16675	0.00154151	0.0479363	bub-3
WBGene00020894	2883	0.791356	0.21178	3.73669	0.000186461	0.0190367	T28D9.1
WBGene00004296	1145.64	0.789961	0.237009	3.33305	0.000858996	0.038597	rad-50
WBGene00017079	353.638	0.785993	0.250849	3.13333	0.00172833	0.0497502	D2096.12
WBGene00003083	525.273	0.784177	0.239482	3.27446	0.00105863	0.0412098	lst-1
WBGene00004043	947.346	0.781629	0.260104	3.00506	0.00265526	0.0557146	plk-2
WBGene00019509	220.156	0.781163	0.261065	2.99221	0.00276962	0.0567051	K07H8.9
WBGene00011599	64.1351	0.779117	0.233736	3.33332	0.000858151	0.038597	NA
WBGene00018421	648.242	0.777987	0.229646	3.38777	0.000704643	0.0355176	F44E2.8
WBGene00020953	210.399	0.775783	0.218796	3.54569	0.000391592	0.0282217	W02G9.3
WBGene00006737	665.242	0.774947	0.263703	2.93871	0.00329582	0.0585224	ulp-2
WBGene00020475	274.353	0.771465	0.201147	3.83534	0.000125393	0.0160901	sut-1
WBGene00015591	782.767	0.769145	0.256366	3.00018	0.0026982	0.0561739	cyk-7
WBGene00000939	1371.45	0.766616	0.25446	3.01272	0.00258915	0.0555246	dcr-1
WBGene00012156	724.077	0.765778	0.252701	3.03037	0.00244251	0.0546344	ebp-2
WBGene00022074	702.386	0.763059	0.242837	3.14226	0.00167647	0.0496063	Y69A2AR.1
WBGene00004355	1071.82	0.760392	0.25224	3.01456	0.00257351	0.0555246	rha-1
WBGene00003777	4726.43	0.759621	0.23941	3.17289	0.00150927	0.0477451	nmy-2
WBGene00016450	2422.09	0.757023	0.223244	3.39102	0.000696338	0.0355176	clec-5
WBGene00009284	804.506	0.75694	0.2444	3.09713	0.00195402	0.051945	gldr-2
WBGene00015267	354.738	0.75662	0.246346	3.07137	0.00213076	0.0531112	chin-1
WBGene00015203	999.259	0.756505	0.210707	3.59032	0.000330277	0.0257184	cdk-11.1
WBGene00004117	1453.75	0.751928	0.255876	2.93865	0.0032965	0.0585224	sin-3
WBGene00010677	3294.4	0.751879	0.248713	3.02307	0.00250221	0.0547411	gtbp-1
WBGene00012230	690.206	0.747388	0.23781	3.1428	0.00167342	0.0496063	cacn-1
WBGene00018923	441.57	0.74722	0.244436	3.05692	0.00223626	0.0534046	eme-1
WBGene00009937	620.078	0.745491	0.24284	3.06989	0.00214136	0.0531112	lsl-1
WBGene00010080	479.194	0.742633	0.235239	3.15693	0.00159438	0.0485652	F55A11.7
WBGene00010264	400.571	0.738701	0.250317	2.95107	0.00316679	0.0584495	F58G1.2
WBGene00013235	392.292	0.738084	0.249137	2.96256	0.00305091	0.0579143	Y56A3A.16
WBGene00001689	369.023	0.735971	0.229408	3.20813	0.00133602	0.0447111	gpr-2
WBGene00015515	500.769	0.735023	0.233875	3.1428	0.00167342	0.0496063	spdl-1
WBGene00009451	688.212	0.730145	0.244484	2.98647	0.0028222	0.0572863	cids-2
WBGene00021721	231.048	0.72596	0.234252	3.09905	0.00194141	0.0518008	Y49F6B.9
WBGene00022195	350.577	0.72554	0.223477	3.2466	0.00116791	0.0428537	Y71H2B.5
WBGene00004723	658.237	0.711396	0.241141	2.95012	0.00317648	0.0584495	sap-49
WBGene00001402	296.691	0.708269	0.215709	3.28344	0.00102547	0.0408505	fbf-2
WBGene00019771	419.588	0.706417	0.226965	3.11245	0.00185543	0.0507694	M04F3.5
WBGene00021687	115.841	0.705567	0.205683	3.43035	0.000602797	0.0337451	Y48G8AL.7
WBGene00001598	6500.81	0.70535	0.232169	3.03809	0.00238081	0.0542039	glh-1
WBGene00013240	238.872	0.703236	0.206005	3.41369	0.000640901	0.0339848	Y56A3A.28
WBGene00017920	1167.62	0.701323	0.223824	3.13337	0.00172814	0.0497502	jmjd-1.2
WBGene00017641	4241.49	0.695897	0.238165	2.92191	0.00347888	0.0596852	csr-1
WBGene00003391	998.512	0.692842	0.215734	3.21155	0.00132021	0.0444903	mog-3
WBGene00002850	2686.34	0.684911	0.217868	3.1437	0.00166825	0.0496063	let-716
WBGene00022835	270.504	0.682836	0.208543	3.27431	0.0010592	0.0412098	ZK973.9
WBGene00013824	156.219	0.681985	0.181316	3.7613	0.000169032	0.0183392	Y116F11B.8
WBGene00007012	436.064	0.680584	0.18907	3.59964	0.000318653	0.0254636	mdt-4
WBGene00019510	11482.6	0.679892	0.209294	3.24851	0.00116012	0.0427676	nucl-1
WBGene00012562	347.609	0.677945	0.181688	3.73136	0.000190448	0.0190367	Y37H2A.1
WBGene00009174	564.065	0.677555	0.222449	3.04589	0.00231991	0.0536555	F26H9.2
WBGene00020915	5046.11	0.677249	0.220815	3.06703	0.00216194	0.0531112	nol-58
WBGene00013223	926.913	0.676926	0.228235	2.96592	0.00301781	0.0579143	efa-6
WBGene00006596	236.179	0.674284	0.228347	2.9529	0.00314806	0.0584297	top-3
WBGene00013734	424.185	0.673516	0.178142	3.78079	0.000156334	0.0179852	Y111B2A.10
WBGene00022301	677.631	0.670961	0.229448	2.92423	0.00345305	0.0596852	cpsf-1
WBGene00010871	193.277	0.669261	0.223999	2.98778	0.00281009	0.0572529	M05B5.3
WBGene00001162	161.533	0.667497	0.215394	3.09896	0.00194202	0.0518008	efl-2
WBGene00017928	430.071	0.666415	0.207031	3.21891	0.00128677	0.0442234	tut-1
WBGene00009515	316.312	0.663791	0.197913	3.35395	0.000796659	0.0379693	clec-170
WBGene00014820	67.2285	0.663747	0.224241	2.95997	0.00307664	0.0579737	NA
WBGene00021073	1618.09	0.662773	0.175062	3.78593	0.000153134	0.017919	nsun-1
WBGene00021748	426.506	0.662674	0.206164	3.21431	0.0013076	0.0443245	Y50D4C.3
WBGene00044651	162.688	0.662395	0.200729	3.29994	0.00096705	0.0401195	egrh-3
WBGene00018064	455.667	0.661394	0.207647	3.18518	0.00144663	0.047188	cdc-73
WBGene00013766	5037.01	0.657878	0.177281	3.71093	0.000206497	0.0201146	prmt-1
WBGene00007050	1749.86	0.657361	0.205591	3.19742	0.00138662	0.0458031	utp-20
WBGene00015686	155.472	0.656004	0.221413	2.96281	0.00304845	0.0579143	C10G11.6
WBGene00020957	345.496	0.654545	0.219525	2.98164	0.00286707	0.0575144	W02H5.2
WBGene00022253	757.972	0.652983	0.212248	3.07651	0.00209437	0.0529343	hrpf-2
WBGene00004064	612.102	0.649106	0.214547	3.02547	0.0024825	0.0546683	pms-2
WBGene00019244	231.445	0.647483	0.221239	2.92662	0.00342666	0.0594645	H25P19.1
WBGene00016953	638.845	0.647307	0.200187	3.23351	0.0012228	0.0432658	C55C3.3
WBGene00019531	558.696	0.647293	0.153114	4.22752	2.36e-05	0.00630646	scrm-5
WBGene00003458	1255.92	0.646084	0.207513	3.11346	0.00184907	0.0507694	msp-65
WBGene00022064	158.43	0.644114	0.19708	3.26828	0.00108201	0.0413924	Y67D8B.5
WBGene00006924	17411.8	0.643629	0.186729	3.44686	0.000567148	0.0328105	vig-1
WBGene00003119	719.256	0.64131	0.217144	2.95339	0.00314308	0.0584184	mac-1
WBGene00016318	752.758	0.634671	0.209339	3.03179	0.0024311	0.054612	C32D5.11
WBGene00019898	366.445	0.633188	0.208165	3.04176	0.00235199	0.0540704	R05G6.4
WBGene00020019	100.466	0.630372	0.213947	2.94639	0.00321509	0.0584495	R12B2.3
WBGene00008346	566.57	0.630107	0.198499	3.17436	0.00150167	0.0477451	C56A3.8
WBGene00000010	332.394	0.628969	0.20125	3.12531	0.00177617	0.0505049	aat-9
WBGene00022378	585.112	0.625705	0.178564	3.50409	0.000458167	0.0298726	Y94H6A.5
WBGene00013325	343.731	0.620324	0.203977	3.04115	0.00235679	0.0540704	Y57G11C.36
WBGene00016524	294.361	0.618466	0.207693	2.97779	0.00290336	0.0576942	C39B5.6
WBGene00012466	395.341	0.617819	0.16846	3.66744	0.000244987	0.0220902	ippk-1
WBGene00043743	414.014	0.616998	0.153528	4.01881	5.85e-05	0.0108415	nsph-4.1
WBGene00017931	762.824	0.614988	0.181518	3.38803	0.000703976	0.0355176	picc-1
WBGene00005013	131.356	0.614712	0.203286	3.02388	0.00249554	0.0547215	jmjd-1.1
WBGene00019949	299.063	0.613346	0.19277	3.18175	0.00146391	0.047188	R08C7.5
WBGene00020913	64.1066	0.612047	0.200829	3.0476	0.00230673	0.0535857	W01B11.1
WBGene00011696	773.058	0.61179	0.176193	3.47227	0.000516086	0.0315925	eea-1
WBGene00015937	534.41	0.610102	0.19237	3.17151	0.00151648	0.0477451	C17H12.12
WBGene00007489	253.339	0.609538	0.18785	3.24481	0.0011753	0.0428537	C09G5.7
WBGene00017642	940.614	0.60872	0.204852	2.97151	0.00296343	0.0577828	F20D12.2
WBGene00015943	1382.02	0.607125	0.18563	3.27062	0.00107313	0.0413924	tiar-1
WBGene00002694	1855.81	0.606983	0.200942	3.0207	0.00252195	0.0549925	let-502
WBGene00015331	143.701	0.605137	0.186861	3.23844	0.00120186	0.0432163	C02B10.6
WBGene00006396	392.307	0.604856	0.196035	3.08545	0.00203247	0.0524154	taf-12
WBGene00014179	1788.98	0.602635	0.187134	3.22034	0.00128041	0.0442234	ZK1010.5
WBGene00022167	646.911	0.601038	0.191585	3.13719	0.00170577	0.0497502	Y71H2AM.2
WBGene00021007	1540.53	0.600976	0.193033	3.11334	0.00184984	0.0507694	W03F11.4
WBGene00015642	335.641	0.600518	0.18669	3.21667	0.00129689	0.0442635	C09E7.8
WBGene00004256	1505.48	-0.601783	0.149224	-4.03275	5.51e-05	0.0103619	pxn-1
WBGene00017690	405.404	-0.601927	0.178542	-3.37134	0.000748028	0.0368355	ceh-60
WBGene00013763	373.135	-0.603788	0.193909	-3.11378	0.0018471	0.0507694	NA
WBGene00017613	695.555	-0.607709	0.206279	-2.94605	0.00321858	0.0584495	F20A1.1
WBGene00000240	3564.14	-0.6086	0.173703	-3.50367	0.000458889	0.0298726	pah-1
WBGene00003602	307.636	-0.608844	0.198042	-3.07432	0.0021098	0.0530391	nhr-3
WBGene00003748	427.997	-0.610542	0.197374	-3.09333	0.00197923	0.0520654	nlp-10
WBGene00009260	113.386	-0.616823	0.210792	-2.92622	0.00343107	0.0594645	calm-1
WBGene00022736	318.682	-0.618246	0.17986	-3.43737	0.000587384	0.0335708	ZK418.7
WBGene00003720	201.596	-0.622284	0.189311	-3.28709	0.00101227	0.0407223	nhr-130
WBGene00007904	277.652	-0.623009	0.187523	-3.32231	0.00089275	0.0392894	C33G3.4
WBGene00022735	136.679	-0.623093	0.184506	-3.3771	0.000732553	0.0362071	ZK418.6
WBGene00044500	390.229	-0.623346	0.181652	-3.43153	0.000600183	0.0337451	T19E7.6
WBGene00014140	175.168	-0.62574	0.201642	-3.10322	0.00191429	0.0516085	ZK899.1
WBGene00011990	202.161	-0.627879	0.208433	-3.01239	0.00259203	0.0555246	T24D5.2
WBGene00020592	1863.8	-0.629646	0.170107	-3.70148	0.000214349	0.0204321	ugt-12
WBGene00018562	219.795	-0.634232	0.217049	-2.92207	0.0034771	0.0596852	F47D12.6
WBGene00011073	75.9881	-0.638717	0.20703	-3.08514	0.00203456	0.0524154	R07A4.2
WBGene00003178	772.245	-0.639455	0.20893	-3.06062	0.00220877	0.0534046	mec-17
WBGene00017048	141.085	-0.640087	0.213924	-2.99212	0.00277046	0.0567051	D2021.4
WBGene00007950	385.979	-0.640389	0.202862	-3.15676	0.0015953	0.0485652	C35A5.6
WBGene00011977	479.464	-0.646998	0.165088	-3.9191	8.89e-05	0.0137917	T24B8.3
WBGene00007890	293.521	-0.652973	0.193963	-3.36649	0.000761321	0.0371264	C33A12.19
WBGene00018758	403.372	-0.654515	0.20364	-3.21408	0.00130864	0.0443245	F53E10.1
WBGene00009798	353.838	-0.656843	0.171452	-3.83107	0.000127589	0.0161076	F46G10.4
WBGene00044607	215.132	-0.65737	0.212696	-3.09066	0.00199712	0.0523316	K02A11.4
WBGene00010341	187.093	-0.661257	0.169339	-3.90493	9.43e-05	0.0144576	glo-3
WBGene00003725	156.148	-0.661778	0.167059	-3.96135	7.45e-05	0.0127511	nhr-135
WBGene00011189	66.4497	-0.662792	0.222815	-2.97463	0.00293343	0.0577084	R10D12.8
WBGene00000524	138.659	-0.66451	0.22077	-3.00997	0.00261274	0.0555246	clc-3
WBGene00001059	176.215	-0.667268	0.214046	-3.11741	0.00182448	0.0507694	dpf-6
WBGene00016585	314.349	-0.667378	0.225331	-2.96177	0.00305872	0.0579143	oac-59
WBGene00017795	130.893	-0.668408	0.208387	-3.20753	0.00133878	0.0447111	F25F8.1
WBGene00015294	425.7	-0.668996	0.196119	-3.41117	0.000646845	0.0339848	C01C10.2
WBGene00003674	164.843	-0.669958	0.207051	-3.23571	0.00121339	0.0432163	nhr-84
WBGene00009917	105.924	-0.675439	0.227882	-2.96399	0.00303678	0.0579143	glb-18
WBGene00001591	115.508	-0.676654	0.175805	-3.8489	0.000118651	0.0159036	glc-1
WBGene00016438	308.203	-0.676735	0.196113	-3.45074	0.000559053	0.0328105	C35B8.3
WBGene00015887	1021.39	-0.678016	0.197811	-3.42759	0.000608969	0.0337451	C17C3.1
WBGene00001468	124.316	-0.681422	0.207771	-3.27968	0.00103926	0.0410323	flr-4
WBGene00003751	233.529	-0.683369	0.207302	-3.29649	0.000978996	0.0401195	nlp-13
WBGene00017427	221.596	-0.683777	0.189558	-3.60722	0.000309499	0.0251845	acp-5
WBGene00195185	173.113	-0.685106	0.230225	-2.97581	0.00292219	0.0577084	F19G12.9
WBGene00003707	146.077	-0.685388	0.229059	-2.99219	0.00276987	0.0567051	nhr-117
WBGene00006535	200.708	-0.687115	0.203208	-3.38134	0.000721333	0.0357851	tba-9
WBGene00045276	1780.48	-0.687662	0.231999	-2.96407	0.00303597	0.0579143	F18E3.13
WBGene00008926	1233.07	-0.687916	0.221642	-3.10372	0.00191103	0.0516085	F17H10.2
WBGene00007073	720.849	-0.6887	0.22349	-3.08156	0.00205916	0.0526427	ugt-2
WBGene00014091	884.049	-0.694138	0.194434	-3.57004	0.000356923	0.0269104	ZK822.4
WBGene00000054	81.0616	-0.694456	0.206175	-3.36828	0.000756383	0.03711	acr-15
WBGene00019411	358.75	-0.696112	0.238008	-2.92474	0.00344742	0.0596703	K05F1.10
WBGene00003766	1417.03	-0.696638	0.205783	-3.38531	0.000710985	0.0355176	nlp-28
WBGene00016097	737.802	-0.701878	0.212115	-3.30895	0.000936459	0.0398666	C25E10.8
WBGene00044743	240.856	-0.702331	0.180416	-3.89284	9.91e-05	0.0146908	crb-3
WBGene00077770	462.269	-0.702346	0.228125	-3.07878	0.00207853	0.0527882	M04D5.3
WBGene00004350	240.801	-0.703481	0.222838	-3.15691	0.00159448	0.0485652	rgs-7
WBGene00002989	94.4811	-0.706914	0.229732	-3.07712	0.00209011	0.0529269	lim-7
WBGene00022485	101.473	-0.708187	0.213273	-3.32056	0.000898378	0.0392894	fbxa-63
WBGene00016862	979.443	-0.710409	0.232908	-3.05017	0.00228714	0.0535857	cest-32
WBGene00009927	81.3766	-0.71107	0.2433	-2.92261	0.00347109	0.0596852	F52B11.5
WBGene00013693	237.191	-0.711665	0.185148	-3.84376	0.000121163	0.0159036	Y105E8B.9
WBGene00045387	492.338	-0.712536	0.228697	-3.11564	0.00183548	0.0507694	K09H9.8
WBGene00007945	187.97	-0.71346	0.203481	-3.50627	0.000454436	0.0298726	C34F6.11
WBGene00010522	266.058	-0.71944	0.190062	-3.78529	0.00015353	0.017919	K03A11.5
WBGene00007958	719.782	-0.720258	0.233451	-3.08527	0.00203367	0.0524154	C35C5.9
WBGene00021950	110.916	-0.725988	0.231337	-3.13822	0.00169976	0.0497502	cutl-26
WBGene00007652	228.384	-0.728322	0.222611	-3.27172	0.00106895	0.0413924	C17G1.5
WBGene00007932	241.575	-0.729566	0.205571	-3.54897	0.000386739	0.0280939	zip-5
WBGene00018430	56.7713	-0.730455	0.2394	-3.05119	0.00227933	0.0535522	nhr-142
WBGene00008228	340.062	-0.736982	0.240923	-3.059	0.0022208	0.0534046	C50B8.6
WBGene00008375	635.185	-0.737803	0.194484	-3.79364	0.000148452	0.017919	D1054.8
WBGene00003617	134.959	-0.739895	0.206085	-3.59025	0.000330367	0.0257184	nhr-18
WBGene00004923	91.4605	-0.75062	0.250384	-2.99788	0.00271869	0.0562535	snt-3
WBGene00015172	1551.5	-0.753396	0.220072	-3.42341	0.0006184	0.0338219	B0410.3
WBGene00018351	801.843	-0.755623	0.200334	-3.77182	0.000162061	0.0183392	F42G2.2
WBGene00004345	131.558	-0.756287	0.178428	-4.23861	2.25e-05	0.00612525	rgs-2
WBGene00009785	504.078	-0.7593	0.200457	-3.78784	0.000151962	0.017919	F46C5.10
WBGene00018730	292.184	-0.760189	0.252271	-3.01339	0.00258348	0.0555246	F53A9.7
WBGene00017022	105.639	-0.760925	0.232888	-3.26735	0.0010856	0.0413924	D1022.3
WBGene00016522	76.0411	-0.761169	0.257961	-2.95071	0.00317041	0.0584495	fbxa-38
WBGene00000373	353.801	-0.764427	0.242203	-3.15614	0.00159874	0.0485652	cyp-14A5
WBGene00010368	1125.18	-0.768458	0.217691	-3.53004	0.000415504	0.028582	H06A10.1
WBGene00015410	443.108	-0.768658	0.208883	-3.67985	0.000233376	0.0213709	tbc-6
WBGene00009971	1039.92	-0.768796	0.228738	-3.36103	0.000776522	0.0372758	F53C11.1
WBGene00007957	415.552	-0.773194	0.249534	-3.09855	0.00194471	0.0518008	C35C5.8
WBGene00001135	72.5699	-0.773674	0.230055	-3.36299	0.000771028	0.0372758	eat-4
WBGene00007130	246.672	-0.774866	0.220674	-3.51136	0.000445817	0.0298726	B0272.4
WBGene00077594	59.8503	-0.775627	0.252927	-3.06661	0.00216504	0.0531112	NA
WBGene00012280	219.593	-0.775852	0.218639	-3.54855	0.000387357	0.0280939	W05E10.1
WBGene00044291	250.363	-0.780139	0.264117	-2.95376	0.00313931	0.0584184	C25F9.10
WBGene00010784	73.4606	-0.786204	0.264086	-2.97708	0.0029101	0.0576942	twk-48
WBGene00003607	257.281	-0.791007	0.185412	-4.26622	1.99e-05	0.00576774	nhr-8
WBGene00017198	95.3929	-0.793397	0.236457	-3.35536	0.000792628	0.0379126	nhr-36
WBGene00007228	256.521	-0.793597	0.176423	-4.49827	6.85e-06	0.00294924	acs-7
WBGene00016663	72.5548	-0.793722	0.249428	-3.18216	0.00146179	0.047188	C45E1.4
WBGene00007424	224.264	-0.79972	0.25648	-3.11806	0.00182048	0.0507694	C08B6.3
WBGene00219307	254.248	-0.801502	0.191217	-4.19158	2.77e-05	0.0070135	NA
WBGene00009595	2036.62	-0.803212	0.2412	-3.33007	0.000868252	0.0386991	cbp-3
WBGene00235158	109.761	-0.805756	0.242976	-3.31619	0.000912526	0.0396667	Y37E3.30
WBGene00021272	35.642	-0.808562	0.276959	-2.91943	0.0035067	0.0596852	Y23H5B.1
WBGene00012130	295.85	-0.813598	0.202825	-4.01133	6.04e-05	0.0109228	slc-17.4
WBGene00194926	141.361	-0.81615	0.268723	-3.03715	0.0023883	0.0542039	K08D8.12
WBGene00003727	114.563	-0.816306	0.244745	-3.33533	0.000851987	0.038597	nhr-137
WBGene00015693	301.069	-0.816968	0.250373	-3.263	0.0011024	0.0416758	ugt-28
WBGene00001757	120.111	-0.818442	0.278695	-2.9367	0.0033173	0.0586349	gst-9
WBGene00019060	1103.8	-0.823391	0.257933	-3.19227	0.00141161	0.0465133	acox-3
WBGene00019519	177.737	-0.826592	0.255478	-3.23548	0.0012144	0.0432163	K08B5.2
WBGene00018282	511.637	-0.829176	0.256543	-3.23212	0.00122876	0.0432658	F41D9.2
WBGene00000969	318.731	-0.832499	0.26527	-3.13831	0.00169925	0.0497502	dhs-5
WBGene00003031	82.854	-0.839417	0.269578	-3.11381	0.00184687	0.0507694	lin-46
WBGene00013904	308.98	-0.841482	0.251143	-3.35062	0.000806323	0.0381574	ugt-6
WBGene00011305	113.102	-0.842148	0.228749	-3.68155	0.000231823	0.0213709	hrg-9
WBGene00016428	60.6331	-0.843312	0.233141	-3.61718	0.000297833	0.0249974	dmsr-7
WBGene00019270	283.805	-0.843978	0.258273	-3.26777	0.00108398	0.0413924	H41C03.3
WBGene00009432	639.248	-0.848463	0.288602	-2.9399	0.00328314	0.0585224	cld-9
WBGene00019444	115.866	-0.85465	0.263006	-3.24954	0.00115591	0.0427676	frpr-11
WBGene00003697	206.874	-0.856179	0.208051	-4.11524	3.87e-05	0.0079408	nhr-107
WBGene00017418	539.775	-0.857402	0.258799	-3.31301	0.000922982	0.0397329	F13B6.3
WBGene00011974	110.209	-0.858022	0.261877	-3.27642	0.00105131	0.0412098	xbx-5
WBGene00011337	135.513	-0.858302	0.238958	-3.59185	0.000328344	0.0257184	T01G1.2
WBGene00018683	74.7988	-0.860639	0.250971	-3.42924	0.000605269	0.0337451	F52D1.2
WBGene00017905	197.974	-0.86194	0.217361	-3.96548	7.32e-05	0.012695	F28F5.6
WBGene00044544	134.315	-0.866952	0.240224	-3.60894	0.000307452	0.0251743	F26F12.8
WBGene00008368	95.9193	-0.867491	0.276236	-3.1404	0.0016872	0.0497502	D1053.3
WBGene00003684	82.9135	-0.872301	0.286211	-3.04776	0.00230555	0.0535857	nhr-94
WBGene00012152	471.1	-0.873787	0.250049	-3.49447	0.00047501	0.0301857	cnc-10
WBGene00010850	847.823	-0.874541	0.286237	-3.05531	0.00224829	0.0534046	M04C3.1
WBGene00016366	74.9137	-0.877911	0.212136	-4.13844	3.5e-05	0.00752639	nhr-140
WBGene00007807	936.446	-0.879755	0.2877	-3.05789	0.00222899	0.0534046	C29F3.7
WBGene00017322	422.206	-0.880489	0.259783	-3.38932	0.000700651	0.0355176	clec-160
WBGene00019742	118.402	-0.884287	0.255922	-3.4553	0.000549683	0.0328105	nhr-202
WBGene00010385	84.9752	-0.888577	0.274871	-3.2327	0.00122626	0.0432658	H12D21.9
WBGene00008100	375.246	-0.892388	0.214914	-4.15231	3.29e-05	0.00732068	C44H9.5
WBGene00008944	3041.12	-0.894843	0.182088	-4.91435	8.91e-07	0.000495312	F19B2.5
WBGene00001174	75.8162	-0.898704	0.307906	-2.91876	0.00351425	0.0596852	egl-5
WBGene00010342	69.8385	-0.900281	0.271187	-3.31977	0.000900903	0.0392894	F59F5.3
WBGene00016762	179.232	-0.904164	0.308087	-2.93477	0.00333794	0.0586445	ugt-24
WBGene00045275	1137.41	-0.906557	0.290394	-3.12182	0.00179738	0.0507694	F18E3.12
WBGene00018380	2682.06	-0.911206	0.254729	-3.57716	0.000347348	0.0264878	decr-1.1
WBGene00011676	194.438	-0.91514	0.235373	-3.88805	0.000101054	0.0148194	cyp-13A2
WBGene00003762	9920.46	-0.921876	0.263456	-3.49916	0.000466728	0.0299446	nlp-24
WBGene00007097	407.259	-0.924839	0.27109	-3.41155	0.000645937	0.0339848	B0024.4
WBGene00011517	114.056	-0.927198	0.207912	-4.45957	8.21e-06	0.00342486	cgt-1
WBGene00000003	356.769	-0.929705	0.254227	-3.65699	0.000255196	0.022704	aat-2
WBGene00022330	73.6828	-0.93626	0.280536	-3.3374	0.000845661	0.038597	fbxa-80
WBGene00010750	99.7083	-0.939345	0.185821	-5.05512	4.3e-07	0.000302104	K10D11.6
WBGene00003755	207.46	-0.939515	0.24528	-3.83038	0.000127943	0.0161076	nlp-17
WBGene00013845	134.271	-0.941287	0.277894	-3.38721	0.000706073	0.0355176	fbxa-37
WBGene00021709	816.325	-0.942714	0.270215	-3.48875	0.000485281	0.0304041	ugt-29
WBGene00012494	124.19	-0.94636	0.259262	-3.6502	0.000262035	0.0227071	nhr-232
WBGene00003643	125.396	-0.954019	0.272037	-3.50695	0.000453274	0.0298726	nhr-53
WBGene00003779	211.115	-0.954574	0.27655	-3.45173	0.000557009	0.0328105	nob-1
WBGene00012923	80.1617	-0.954786	0.288792	-3.30614	0.000945922	0.0399473	fbxa-128
WBGene00010516	192.635	-0.955789	0.254252	-3.75921	0.000170448	0.0183437	K02E11.7
WBGene00077775	110.479	-0.959086	0.255527	-3.75337	0.000174474	0.018479	nlp-58
WBGene00009560	59.7883	-0.966253	0.331041	-2.91883	0.00351349	0.0596852	psa-3
WBGene00018403	611.95	-0.968809	0.250701	-3.86441	0.00011136	0.0156297	F44A2.3
WBGene00010575	58.845	-0.975782	0.270202	-3.6113	0.000304662	0.0251743	flp-25
WBGene00022326	195.298	-0.978018	0.320943	-3.04733	0.00230886	0.0535857	fbxa-14
WBGene00011021	79.9795	-0.98141	0.323344	-3.03519	0.00240388	0.0543724	R05A10.4
WBGene00007525	291.59	-0.984093	0.333648	-2.94949	0.00318298	0.0584495	C11G10.1
WBGene00022329	216.508	-0.985249	0.312547	-3.15232	0.0016198	0.0489724	fbxa-79
WBGene00009433	390.354	-0.993934	0.247828	-4.01058	6.06e-05	0.0109228	F35E12.9
WBGene00004285	33.1903	-0.994873	0.31965	-3.11238	0.00185584	0.0507694	rab-37
WBGene00044144	39.8145	-0.99711	0.316985	-3.14561	0.00165743	0.0494818	M153.4
WBGene00010475	259.145	-0.998549	0.257887	-3.87204	0.000107927	0.0154869	K01F9.2
WBGene00016265	200.524	-0.999932	0.227081	-4.40342	1.07e-05	0.00406284	trhr-1
WBGene00045507	1046.73	-1.00156	0.278898	-3.59113	0.000329244	0.0257184	F10A3.17
WBGene00009629	38.6685	-1.0017	0.300096	-3.33792	0.000844082	0.038597	sprr-2
WBGene00008226	70.0599	-1.00261	0.279829	-3.58293	0.000339762	0.0262088	C50B8.4
WBGene00008045	48.8033	-1.00296	0.341854	-2.9339	0.00334737	0.0586445	C40H5.2
WBGene00206380	47.5849	-1.00321	0.341756	-2.93545	0.00333065	0.0586445	C42D4.18
WBGene00001993	3144.09	-1.00449	0.24058	-4.1753	2.98e-05	0.00722064	hpd-1
WBGene00019273	556.043	-1.00621	0.301039	-3.34247	0.000830374	0.038597	H43E16.1
WBGene00000596	7592.13	-1.00691	0.332543	-3.0279	0.00246261	0.0546683	col-7
WBGene00004023	174.549	-1.00762	0.246558	-4.08675	4.37e-05	0.0088451	pho-4
WBGene00018568	132.475	-1.01108	0.339873	-2.97488	0.00293107	0.0577084	F47E1.4
WBGene00008957	40.7635	-1.01315	0.346979	-2.91993	0.00350111	0.0596852	glb-13
WBGene00008599	79.7801	-1.01576	0.238913	-4.2516	2.12e-05	0.00590091	F09A5.2
WBGene00015549	82.4362	-1.01888	0.346035	-2.94444	0.00323543	0.0584495	C06G3.3
WBGene00012591	529.104	-1.02126	0.332358	-3.07276	0.00212088	0.0531112	nspe-1
WBGene00044210	316.643	-1.02968	0.312705	-3.29283	0.000991841	0.040297	Y51A2D.21
WBGene00008315	115.983	-1.03194	0.345568	-2.98621	0.0028246	0.0572863	C54G4.5
WBGene00003705	202.074	-1.03399	0.308391	-3.35286	0.000799818	0.0379842	nhr-115
WBGene00009304	122.745	-1.03902	0.312476	-3.32513	0.000883781	0.0391829	eva-1
WBGene00000638	8549.63	-1.03948	0.339181	-3.06467	0.00217912	0.0532607	col-62
WBGene00010321	126.215	-1.04096	0.344791	-3.01911	0.00253515	0.0551002	F59B10.5
WBGene00017938	51.1199	-1.04522	0.313703	-3.33188	0.000862613	0.0386294	F31A3.3
WBGene00000759	204.206	-1.04752	0.356764	-2.93616	0.00332303	0.0586445	col-186
WBGene00010849	37.0406	-1.05223	0.300258	-3.50441	0.000457623	0.0298726	M04B2.7
WBGene00009887	78.614	-1.05323	0.239658	-4.39472	1.11e-05	0.00411167	glb-17
WBGene00022181	100.108	-1.05378	0.335845	-3.13769	0.00170285	0.0497502	pho-9
WBGene00009850	125.905	-1.05877	0.290103	-3.64963	0.00026262	0.0227071	F48F7.5
WBGene00002055	1015.5	-1.05906	0.265088	-3.99511	6.47e-05	0.011506	ifc-1
WBGene00015002	415.398	-1.0625	0.360899	-2.94405	0.00323951	0.0584495	B0034.1
WBGene00002116	157.616	-1.06511	0.362515	-2.93811	0.00330219	0.0585228	ins-33
WBGene00008905	1502.51	-1.06786	0.258968	-4.12353	3.73e-05	0.00790344	F17B5.1
WBGene00016219	816.455	-1.07147	0.352445	-3.0401	0.00236502	0.0541359	pals-24
WBGene00022331	120.518	-1.07196	0.215869	-4.96578	6.84e-07	0.000397011	fbxa-19
WBGene00044559	71.4695	-1.07293	0.327064	-3.28049	0.00103628	0.0410323	NA
WBGene00019404	49.762	-1.07332	0.317123	-3.38457	0.000712889	0.0355176	K05B2.4
WBGene00000516	178.798	-1.07752	0.245714	-4.38528	1.16e-05	0.00417801	cki-1
WBGene00018707	155.94	-1.08337	0.364766	-2.97005	0.00297755	0.0577828	oac-31
WBGene00015695	1067.44	-1.08407	0.343524	-3.15574	0.00160094	0.0485652	ugt-26
WBGene00014300	487.268	-1.08836	0.323725	-3.36199	0.00077382	0.0372758	D2023.1
WBGene00001466	108.646	-1.10739	0.301727	-3.67016	0.000242397	0.0220053	flr-2
WBGene00006538	61.1361	-1.11201	0.355217	-3.1305	0.00174508	0.0499745	tbb-4
WBGene00013146	193.591	-1.1126	0.25923	-4.29195	1.77e-05	0.0053718	Y53C12B.7
WBGene00015947	576.46	-1.11587	0.289483	-3.85471	0.000115868	0.0157782	C18A11.1
WBGene00000601	14304.1	-1.13284	0.370347	-3.05885	0.0022219	0.0534046	col-12
WBGene00017093	221.444	-1.13679	0.313629	-3.62464	0.000289362	0.0244401	E02C12.8
WBGene00022486	120.158	-1.14143	0.247935	-4.60376	4.15e-06	0.00190939	fbxa-61
WBGene00001817	363.989	-1.15649	0.249096	-4.64274	3.44e-06	0.00169932	haf-7
WBGene00077525	240.492	-1.15943	0.304748	-3.80454	0.000142066	0.0173933	C41G7.8
WBGene00016909	67.517	-1.1628	0.361166	-3.21958	0.00128378	0.0442234	frpr-4
WBGene00219680	36.9071	-1.16352	0.369872	-3.14574	0.00165669	0.0494818	linc-35
WBGene00017667	175.432	-1.16853	0.287197	-4.06875	4.73e-05	0.00927614	ttr-37
WBGene00000602	10813.6	-1.17663	0.387399	-3.03726	0.00238737	0.0542039	col-13
WBGene00000723	1928.79	-1.18049	0.361585	-3.26476	0.00109558	0.0415676	col-150
WBGene00002012	138.239	-1.18368	0.270922	-4.36906	1.25e-05	0.00438209	hsp-12.3
WBGene00007947	401.882	-1.19792	0.342626	-3.4963	0.000471756	0.0301224	C35A5.3
WBGene00021980	31.907	-1.20042	0.387959	-3.09418	0.00197357	0.0520501	glb-32
WBGene00007717	195.107	-1.21274	0.343321	-3.53238	0.000411831	0.0284761	C25D7.5
WBGene00015355	516.819	-1.21432	0.34366	-3.53348	0.000410126	0.0284761	C02F12.5
WBGene00206489	63.0753	-1.21878	0.377639	-3.22737	0.00124932	0.0437389	F53F1.14
WBGene00022487	73.4901	-1.23869	0.396829	-3.12147	0.00179948	0.0507694	NA
WBGene00015362	127.777	-1.24337	0.282133	-4.40702	1.05e-05	0.00406284	fbxa-105
WBGene00017467	271.086	-1.24793	0.359181	-3.47439	0.000512026	0.0314884	F14F9.4
WBGene00011400	402.72	-1.25021	0.35161	-3.55566	0.000377025	0.0279522	T03F6.4
WBGene00006404	964.377	-1.2719	0.253723	-5.01293	5.36e-07	0.000356676	tag-10
WBGene00014245	121.522	-1.27283	0.414947	-3.06744	0.00215899	0.0531112	ZK1307.2
WBGene00018470	935.074	-1.2843	0.374419	-3.43013	0.000603301	0.0337451	F45E4.5
WBGene00019655	200.94	-1.29793	0.392795	-3.30434	0.000952018	0.0400779	K11G9.5
WBGene00009257	208.406	-1.31036	0.428574	-3.0575	0.00223195	0.0534046	F29G6.1
WBGene00001854	71.9363	-1.31465	0.37741	-3.48336	0.000495165	0.0307348	hil-3
WBGene00044922	253.799	-1.33498	0.381511	-3.4992	0.000466657	0.0299446	Y43C5A.7
WBGene00020947	420.057	-1.33605	0.432847	-3.08665	0.00202426	0.0524154	W02F12.2
WBGene00010740	310.217	-1.33728	0.34514	-3.87462	0.000106793	0.0154869	K10D3.6
WBGene00018966	270.483	-1.34327	0.326087	-4.11936	3.8e-05	0.00792219	F56D2.5
WBGene00021977	667.575	-1.36468	0.353512	-3.86036	0.000113222	0.0156297	Y58A7A.3
WBGene00000697	48.3164	-1.39348	0.437652	-3.184	0.00145257	0.047188	col-123
WBGene00018138	1380.14	-1.39838	0.332551	-4.20501	2.61e-05	0.0068312	folt-2
WBGene00013602	38.7333	-1.39909	0.469427	-2.98042	0.00287857	0.0575144	Y87G2A.16
WBGene00007343	434.194	-1.40718	0.443215	-3.17494	0.00149866	0.0477451	C05E7.1
WBGene00018946	154.228	-1.4205	0.28099	-5.05536	4.3e-07	0.000302104	F56C3.9
WBGene00010256	1231.7	-1.42143	0.419747	-3.3864	0.000708158	0.0355176	hrg-3
WBGene00009428	77.8517	-1.44274	0.284996	-5.06232	4.14e-07	0.000302104	NA
WBGene00000747	386.519	-1.44287	0.475874	-3.03204	0.0024291	0.054612	col-174
WBGene00008304	729.458	-1.44669	0.436941	-3.31095	0.000929782	0.0397691	C54D10.10
WBGene00017660	260.908	-1.4629	0.476627	-3.06927	0.00214579	0.0531112	F21C10.11
WBGene00018169	82.8203	-1.46574	0.486471	-3.01301	0.00258673	0.0555246	nspb-2
WBGene00000719	10735.8	-1.48229	0.444097	-3.33777	0.000844551	0.038597	col-146
WBGene00018162	43.019	-1.49574	0.503772	-2.96909	0.00298686	0.0577828	nspb-3
WBGene00018256	35.0239	-1.50352	0.504741	-2.9788	0.00289382	0.0576389	cutl-28
WBGene00012467	43.8731	-1.51283	0.405742	-3.72856	0.000192578	0.0190367	arrd-8
WBGene00000745	314.343	-1.51843	0.515293	-2.94673	0.00321153	0.0584495	col-172
WBGene00007229	130.997	-1.55128	0.409834	-3.78514	0.000153623	0.017919	C01G6.9
WBGene00022038	422.919	-1.55695	0.517477	-3.00873	0.00262339	0.0555246	Y65B4BL.6
WBGene00044163	70.4151	-1.56457	0.511966	-3.05599	0.00224315	0.0534046	F49C5.11
WBGene00013841	103.912	-1.56699	0.376199	-4.16532	3.11e-05	0.00727919	NA
WBGene00021797	43.6765	-1.59054	0.317848	-5.00409	5.61e-07	0.000356676	plep-1
WBGene00001703	4484.26	-1.59754	0.479299	-3.33307	0.000858935	0.038597	grd-14
WBGene00000634	390.549	-1.60305	0.543785	-2.94795	0.00319887	0.0584495	col-58
WBGene00001704	63.261	-1.60547	0.545976	-2.94055	0.00327629	0.0585224	grd-15
WBGene00007506	481.628	-1.6216	0.391499	-4.14202	3.44e-05	0.00752639	fbxc-58
WBGene00000753	3680.57	-1.62315	0.513101	-3.16341	0.0015593	0.0481687	col-180
WBGene00011325	133.802	-1.62569	0.490885	-3.31175	0.000927154	0.0397691	T01C3.11
WBGene00045177	208.663	-1.63171	0.479302	-3.40435	0.000663214	0.0347082	T21D12.14
WBGene00022496	91.7613	-1.63499	0.390182	-4.19033	2.79e-05	0.0070135	NA
WBGene00011799	67.9922	-1.63705	0.55101	-2.971	0.0029683	0.0577828	T16G1.5
WBGene00000687	1147.51	-1.64423	0.524204	-3.13662	0.0017091	0.0497502	col-113
WBGene00000665	1621.82	-1.65089	0.504068	-3.27514	0.0010561	0.0412098	col-90
WBGene00045457	262.408	-1.65136	0.445757	-3.70461	0.000211716	0.0203386	F33H12.7
WBGene00009496	83.6421	-1.65155	0.494464	-3.34008	0.000837535	0.038597	F36H1.11
WBGene00003104	334.766	-1.65744	0.567106	-2.92263	0.00347083	0.0596852	mab-7
WBGene00001079	70.4685	-1.66074	0.539128	-3.08043	0.00206705	0.0527433	dpy-20
WBGene00022665	340.356	-1.67534	0.532579	-3.14571	0.00165685	0.0494818	ZK154.1
WBGene00007210	376.566	-1.6776	0.553896	-3.02873	0.00245584	0.0546683	agmo-1
WBGene00044724	584.953	-1.68483	0.556018	-3.03018	0.00244412	0.0546344	R02E4.3
WBGene00007823	440.397	-1.70328	0.566379	-3.00732	0.00263565	0.0556531	C30H6.5
WBGene00003548	1531.88	-1.72272	0.502634	-3.42739	0.000609409	0.0337451	nas-30
WBGene00016276	39.2268	-1.7276	0.57719	-2.99312	0.00276141	0.0567051	C30G12.4
WBGene00016596	3205.62	-1.7348	0.460911	-3.76385	0.00016732	0.0183392	C42D4.3
WBGene00010765	77.1935	-1.74263	0.514898	-3.38442	0.00071328	0.0355176	K10H10.10
WBGene00012032	131.432	-1.74716	0.582121	-3.00138	0.00268762	0.056041	T26C5.2
WBGene00017068	151.584	-1.75289	0.565604	-3.09915	0.00194078	0.0518008	D2092.8
WBGene00020720	52.0574	-1.77313	0.382812	-4.63186	3.62e-06	0.00172721	T23B12.5
WBGene00284859	41.9604	-1.8101	0.526682	-3.43679	0.000588653	0.0335708	C30G12.10
WBGene00013496	156.101	-1.81877	0.54328	-3.34776	0.000814685	0.0382816	Y70D2A.1
WBGene00016783	175.702	-1.84884	0.390195	-4.73825	2.16e-06	0.0011507	irg-2
WBGene00001730	2094.28	-1.85482	0.436103	-4.25316	2.11e-05	0.00590091	grl-21
WBGene00011183	43.9653	-1.85733	0.527234	-3.52278	0.00042705	0.0290765	R09H10.6
WBGene00015142	50.682	-1.86787	0.575518	-3.24555	0.00117224	0.0428537	B0310.6
WBGene00019184	1139.73	-1.87806	0.550449	-3.41187	0.000645181	0.0339848	H10E21.4
WBGene00005949	54.3705	-1.91071	0.539276	-3.54309	0.000395463	0.0282217	srx-58
WBGene00003816	93.7522	-1.91614	0.487006	-3.93454	8.34e-05	0.0134023	asns-1
WBGene00015453	394.215	-1.9283	0.550764	-3.50113	0.000463293	0.0299446	C04G6.2
WBGene00016733	79.1334	-1.94164	0.568834	-3.41337	0.000641642	0.0339848	phat-2
WBGene00017218	759.045	-1.94751	0.536136	-3.6325	0.000280687	0.0238584	dct-5
WBGene00000710	1370.59	-1.95002	0.509565	-3.82683	0.000129802	0.0161889	col-137
WBGene00007250	82.5342	-1.96676	0.584277	-3.36614	0.00076228	0.0371264	nspb-8
WBGene00007141	136.92	-1.98186	0.446598	-4.43767	9.09e-06	0.00367745	pitr-4
WBGene00020646	126.903	-1.9925	0.645357	-3.08744	0.0020189	0.0524154	zmp-6
WBGene00000666	4286.25	-2.01773	0.683049	-2.954	0.00313681	0.0584184	col-91
WBGene00010467	48.4921	-2.02078	0.672447	-3.00512	0.00265478	0.0557146	K01D12.8
WBGene00007716	106.056	-2.02939	0.363373	-5.58486	2.34e-08	3.47e-05	fbxa-82
WBGene00001687	51.2594	-2.03331	0.278158	-7.3099	2.67e-13	1.78e-09	gpn-1
WBGene00000663	5908.52	-2.04212	0.681858	-2.99493	0.00274508	0.0567051	col-88
WBGene00007344	1138.04	-2.04677	0.554784	-3.6893	0.000224868	0.0211328	C05E7.2
WBGene00000734	13669.9	-2.04892	0.546777	-3.74728	0.000178763	0.0187842	col-161
WBGene00000636	5247.82	-2.07003	0.652995	-3.17005	0.00152412	0.0477451	col-60
WBGene00007804	117.348	-2.07756	0.484829	-4.28515	1.83e-05	0.00541567	C29F3.3
WBGene00007251	39.6877	-2.09794	0.664571	-3.15683	0.00159493	0.0485652	nspb-9
WBGene00000735	8118.81	-2.11254	0.574073	-3.67992	0.000233309	0.0213709	col-162
WBGene00004123	36.8828	-2.11484	0.590915	-3.57893	0.000345008	0.0264605	pqn-36
WBGene00044534	36.2206	-2.11634	0.559307	-3.78386	0.000154416	0.017919	H23N18.6
WBGene00018031	1770.1	-2.12725	0.53979	-3.94088	8.12e-05	0.0132118	F35B3.4
WBGene00020032	49.4162	-2.13596	0.681767	-3.13298	0.00173039	0.0497502	R12E2.6
WBGene00000729	1181.92	-2.16009	0.679864	-3.17723	0.00148687	0.0476977	col-156
WBGene00015544	1339.97	-2.19415	0.506611	-4.33103	1.48e-05	0.00493573	C06E8.5
WBGene00000725	145.666	-2.31715	0.753606	-3.07475	0.0021068	0.0530391	col-152
WBGene00023423	33.6411	-2.3399	0.592614	-3.94844	7.87e-05	0.0132118	F43C1.7
WBGene00003545	104.243	-2.34421	0.628441	-3.7302	0.000191325	0.0190367	nas-27
WBGene00007366	138.446	-2.35461	0.565169	-4.16621	3.1e-05	0.00727919	C06B3.7
WBGene00010760	797.642	-2.45696	0.690897	-3.55618	0.000376287	0.0279522	K10H10.4
WBGene00007262	95.2113	-2.49506	0.61628	-4.04858	5.15e-05	0.00996611	jud-4
WBGene00138719	51.5498	-2.54604	0.772621	-3.29533	0.000983071	0.0401195	F26F2.10
WBGene00021979	264.167	-2.55593	0.493781	-5.17623	2.26e-07	0.000232419	Y58A7A.5
WBGene00009398	43.0264	-2.64877	0.686293	-3.85953	0.000113607	0.0156297	nspb-11
WBGene00015894	113.374	-3.49751	1.02233	-3.4211	0.000623688	0.0339719	acdh-2
