## Supplementary material for "A non-canonical role of somatic CYCLIN D/CYD-1 in oogenesis and reproductive aging, dependent on the FOXO/DAF-16 activation state": Table S4

### Sheet: Sheet1
Real time primers for sperm to oocyte switch genes
gld-1	Forward Primer	ACGAATACCCAGACTATAACTTC
	Reverse Primer	ATTGATCCCTTTCCTCGGACC
puf-8	Forward Primer	ACCATCAGGAAGGATCTGTAC
	Reverse Primer	GAACAGTTAGGATGAGTTCACG
	Reverse Primer	CAAACTTCATTAAATCGCCACTATC
daz-1	Forward Primer	CTTCCCAACTTCGACCACAG
	Reverse Primer	TCCGTATCCCTTTGACTGACC
fog-2	Forward Primer	GTGGATCCATACAGCAGATTG
	Reverse Primer	GAGAATAACAAATTGCGCCGC
cyd-1	Forward Primer	CAGTTGGAAGTGAACCTTCTCG
	Reverse Primer	AGGCCTCTGGCTCTTGAGTG
fem-1	Forward Primer	GCAGCAATCACAAGTGGATATC
	Reverse Primer	GCAGCAATCACAAGTGGATATC
fem-2	Forward Primer	GCTTCCACACATCCTGCGGTG
	Reverse Primer	GCAGTTGTCTGGAATCTCTTC
tra-2	Forward Primer	GCAGTTGTCTGGAATCTCTTC
	Reverse Primer	CGTCCCAACGACCAATAAGG
actin	Forward Primer	CCGCTCTTGCCCCATCAACCATG
	Reverse Primer	CGGACTCGTCGTATTCTTGCT
